# Assessment of distant-site rescue elements for CRISPR toxin-antidote gene drives

**DOI:** 10.1101/2023.01.06.522951

**Authors:** Jingheng Chen, Xuejiao Xu, Jackson Champer

**Affiliations:** Center for Bioinformatics, School of Life Sciences, Peking-Tsinghua Center for Life Sciences, Peking University, Beijing, China 100871

## Abstract

New types of gene drives promise to provide increased flexibility, offering many options for confined modification or suppression of target populations. Among the most promising are CRISPR toxin-antidote gene drives, which disrupt essential wild-type genes by targeting them with Cas9/gRNA, resulting in their removal. This increases the frequency of the drive in the population. All these drives, plus homing modification rescue drives, rely on having an effective rescue element, which consists of a recoded version of the target gene. This rescue element can be at the same site as the target gene, which maximizes the chance of efficient rescue, or at a distant site, which allows some other useful options, such as easily disrupting another essential gene or achieving greater confinement. Previously, we developed a homing rescue drive targeting a haplolethal gene and a toxin-antidote drive targeting an essential but haplosufficient gene. These successful drives had functional rescue elements but suboptimal drive efficiency. Here, we attempted to construct new toxin-antidote drives targeting these genes with a distant-site configuration from three different loci. We found that use of additional gRNAs increased cut rates to nearly 100%. However, all distant-site rescue elements failed for both haplolethal and haplosufficient target genes. Furthermore, one rescue element with a minimally recoded rescue element was used as a template for homology-directed repair for the target gene on a different chromosomal arm, resulting in the formation of functional resistance alleles at high frequency. Together, these results can inform the design of future CRISPR-based toxin-antidote gene drives.
