## Supplemental Data for "Assessment of distant-site rescue elements for CRISPR toxin-antidote gene drives"

### Sheet: Data Set S1
Data Set S1 Distant-site TADE suppression drive crosses
♀ = female				D = drive allele						Fisher's exact test is used for statistical comparisons, *p<0.05, **p<0.01, ***p<0.001
♂ = male				r1 = resistance allele, preserves target gene function						SEM = standard error of the mean
R = DsRed phenotype (has drive)				r2 = resistance allele, disrupts target gene function
WT = wild type				+ = wild type allele
Progeny of D/+ females with one copy of Cas9 (from crosses between D/D males and Cas9 homozygote females) and +/+ males															Totals for all flies pooled
Vial #	R♂	R♀	WT♂	WT♀	Total	Eggs									Rate	SEM							p-value	Comparison
#1	37	33	33	30	133										0.540888	0.0170324	Drive Inheritance						0.1	Drive inheritance compared to Mendelian expectation
#2	2	6	4	1	13										0.718157	0.0234207	Egg Viability						<0.0001***	Egg viability compared to +/+
#3	35	32	14	20	101
#4	33	30	24	16	103										Alternate Analysis (linear regression with binomial model)
#5	13	11	7	7	38										Rate	SEM
#6	14	10	20	9	53										0.538	0.0195	Drive Inheritance
#7	15	14	9	17	55										0.727	0.035	Egg Viability
#8	18	27	30	20	95
#9-day1	2	11	5	9	27	33
#9-day2	3	5	4	3	15	30
#9-day3	8	2	6	2	18	30
#10-day1	6	4	6	4	20	25
#10-day2	9	3	5	6	23	29
#10-day3	4	9	7	4	24	32
#11-day1	5	8	6	7	26	36
#11-day2	6	2	2	8	18	31
#11-day3	2	5	5	4	16	28
#12-day1	9	9	7	9	34	45
#12-day2	7	4	8	4	23	26
#12-day3	6	4	6	5	21	24
	R♂	R♀	WT♂	WT♀	Total	Eggs
subtotal with eggs	67	66	67	65	265	369
	R♂	R♀	WT♂	WT♀	Total
total	234	229	208	185	856
Progeny of D/+ males with one copy of Cas9 (from crosses between D/D males and Cas9 homozygote females) and +/+ females															Totals for all flies pooled								p-value	Comparison
Vial #	R♂	R♀	WT♂	WT♀	Total	Eggs									Rate	SEM							0.1454	Drive inheritance compared to Mendelian expectation
#1	51	43	40	24	158										0.535246	0.0142793	Drive Inheritance						<0.0001***	Egg viability compared to +/+
#2	19	19	15	17	70										0.750678	0.0225213	Egg Viability						0.3592	Egg viability compared to female drive crosses
#3	4	4	4	5	17
#4	26	18	23	16	83										Alternate Analysis (linear regression with binomial model)
#5	35	48	42	31	156										Rate	SEM
#6	59	44	29	36	168										0.531	0.0183	Drive Inheritance
#7	39	23	44	37	143										0.757	0.031	Egg Viability
#8	47	33	42	26	148
#9-day1	6	7	4	7	24	34
#9-day2	5	4	9	5	23	29
#9-day3	7	9	9	8	33	33
#10-day1	0	0	0	0	0	0
#10-day2	7	5	12	4	28	40
#10-day3	9	4	2	5	20	29
#11-day1	8	8	6	2	24	30
#11-day2	7	6	6	9	28	42
#11-day3	8	5	4	2	19	26
#12-day1	2	4	8	5	19	29
#12-day2	7	8	6	6	27	38
#12-day3	10	5	7	10	32	39
	R♂	R♀	WT♂	WT♀	Total	Eggs
subtotal with eggs	76	65	73	63	277	369
	R♂	R♀	WT♂	WT♀	Total
total	356	297	312	255	1220
Progeny of +/+ males and females (egg viability control)															Totals for all flies pooled
Vial #	Total	Eggs													Rate	SEM
#1-day1	19	26													0.825269	0.0196884	Egg Viability
#1-day2	14	20
#1-day3	16	22													Alternate Analysis (linear regression with binomial model)
#2-day1	32	36													Rate	SEM
#2-day2	33	36													0.833	0.028	Egg Viability
#2-day3	25	30
#3-day1	14	20
#3-day2	20	20
#3-day3	24	24
#4-day1	15	22
#4-day2	16	22
#4-day3	10	13
#5-day1	22	26
#5-day2	25	27
#5-day3	22	28
	Total	Eggs
total	307	372

### Sheet: Data Set S2
Data Set S2 Distant-site 2-gRNA TADE modification drive crosses
♀ = female				D = drive allele						Fisher's exact test is used for statistical comparisons, *p<0.05, **p<0.01, ***p<0.001
♂ = male				r1 = resistance allele, preserves target gene function						SEM = standard error of the mean
R = DsRed phenotype (has drive)				r2 = resistance allele, disrupts target gene function
WT = wild type				+ = wild type allele
Progeny of D/+ females with one copy of Cas9 (from crosses between D/D males and Cas9 homozygote females) and +/+ males															Totals for all flies pooled
Vial #	R♂	R♀	WT♂	WT♀	Total	Eggs									Rate	SEM							p-value	Comparison
#1	35	31	28	29	123										0.516381	0.013957	Drive Inheritance						0.503	Drive inheritance compared to Mendelian expectation
#2	31	38	26	21	116										0.659314	0.0234635	Egg Viability						<0.0001***	Egg viability compared to +/+
#3	24	18	21	26	89
#4	22	22	22	22	88										Alternate Analysis (linear regression with binomial model)
#5	34	23	23	32	112										Rate	SEM
#6	20	21	12	17	70										0.516	0.014	Drive Inheritance
#7	24	34	21	21	100										0.676	0.041	Egg Viability
#8	20	25	25	18	88
#9	23	16	22	25	86
#10	32	39	40	30	141
#11-day1	9	6	7	5	27	40
#11-day2	9	10	5	4	28	50
#11-day3	8	4	4	8	24	33
#12-day1	3	4	9	6	22	33
#12-day2	7	9	2	9	27	34
#12-day3	1	8	9	7	25	32
#13-day1	0	0	0	0	0	0
#13-day2	3	4	11	7	25	41
#13-day3	3	11	4	11	29	39
#14-day1	7	7	4	5	23	34
#14-day2	5	6	8	6	25	30
#14-day3	2	4	3	5	14	42
	R♂	R♀	WT♂	WT♀	Total	Eggs
subtotal with eggs	57	73	66	73	269	408
	R♂	R♀	WT♂	WT♀	Total
total	322	340	306	314	1282
Progeny of D/+ males with one copy of Cas9 (from crosses between D/D males and Cas9 homozygote females) and +/+ females															Totals for all flies pooled								p-value	Comparison
Vial #	R♂	R♀	WT♂	WT♀	Total	Eggs									Rate	SEM							0.4889	Drive inheritance compared to Mendelian expectation
#1	18	25	16	27	86										0.513787	0.0118566	Drive Inheritance						0.635	Egg viability compared to +/+
#2	38	27	19	20	104										0.810811	0.0203614	Egg Viability						<0.0001***	Egg viability compared to female drive crosses
#3	37	27	28	19	111
#4	21	34	32	22	109										Alternate Analysis (linear regression with binomial model)
#5	18	19	15	15	67										Rate	SEM
#6	24	26	25	25	100										0.514	0.013	Drive Inheritance
#7	38	31	24	26	119										0.832	0.035	Egg Viability
#8	28	31	39	35	133
#9	21	18	28	15	82
#10	23	27	23	21	94
#11	25	26	39	28	118
#12	41	47	33	44	165
#13	28	22	33	17	100
#14	16	23	19	31	89
#15-day1	6	3	2	4	15	17
#15-day2	6	9	1	10	26	26
#15-day3	5	5	9	6	25	29
#16-day1	4	5	6	5	20	25
#16-day2	7	5	4	9	25	35
#16-day3	5	6	3	8	22	30
#17-day1	9	7	12	4	32	32
#17-day2	5	6	6	2	19	25
#17-day3	9	12	8	11	40	45
#18-day1	6	4	8	9	27	36
#18-day2	7	12	5	4	28	40
#18-day3	6	5	4	6	21	30
	R♂	R♀	WT♂	WT♀	Total	Eggs
subtotal with eggs	75	79	68	78	300	370
	R♂	R♀	WT♂	WT♀	Total
total	451	462	441	423	1777
Progeny of +/+ males and females (egg viability control) (same experiment as control in Data Set S1)															Totals for all flies pooled
Vial #	Total	Eggs													Rate	SEM
#1-day1	19	26													0.825269	0.0196884	Egg Viability
#1-day2	14	20
#1-day3	16	22													Alternate Analysis (linear regression with binomial model)
#2-day1	32	36													Rate	SEM
#2-day2	33	36													0.833	0.028	Egg Viability
#2-day3	25	30
#3-day1	14	20
#3-day2	20	20
#3-day3	24	24
#4-day1	15	22
#4-day2	16	22
#4-day3	10	13
#5-day1	22	26
#5-day2	25	27
#5-day3	22	28
	Total	Eggs
total	307	372

### Sheet: Data Set S3
Data Set S3 Distant-site 4-gRNA TADE modification drive crosses
♀ = female				D = drive allele						Fisher's exact test is used for statistical comparisons, *p<0.05, **p<0.01, ***p<0.001
♂ = male				r1 = resistance allele, preserves target gene function						SEM = standard error of the mean
R = DsRed phenotype (has drive)				r2 = resistance allele, disrupts target gene function
WT = wild type				+ = wild type allele
Progeny of D/+ females with one copy of Cas9 (from crosses between D/D males and Cas9 homozygote females) and +/+ males																		Totals for all flies pooled
Vial #	R♂	R♀	WT♂	WT♀	Total													Rate	SEM							p-value	Comparison
#1	0	0	0	0	0													N/A	N/A	Drive Inheritance						N/A	Drive inheritance compared to Mendelian expectation
#2	0	0	0	0	0
#3	0	0	0	0	0													Alternate Analysis (linear regression with binomial model)
#4	0	0	0	0	0													Rate	SEM
#5	0	0	0	0	0													N/A	N/A	Drive Inheritance
	R♂	R♀	WT♂	WT♀	Total
total	0	0	0	0	0
Progeny of D/+ males with one copy of Cas9 (from crosses between D/D males and Cas9 homozygote females) and +/+ females																		Totals for all flies pooled								p-value	Comparison
Vial #	R♂	R♀	WT♂	WT♀	Total	Eggs												Rate	SEM							N/A	Drive inheritance compared to Mendelian expectation
#1	0	0	0	0	0													N/A	N/A	Drive Inheritance
#2	0	0	0	0	0													0	0	Egg Viability
#3	0	0	0	0	0
#4	0	0	0	0	0													Alternate Analysis (linear regression with binomial model)
#5	0	0	0	0	0													Rate	SEM
#6	0	0	0	0	0													N/A	N/A	Drive Inheritance
#7	0	0	0	0	0													0	0	Egg Viability
#8	0	0	0	0	0
#9	0	0	0	0	0
#1 day1	0	0	0	0	0	10
#2 day1	0	0	0	0	0	46
#3 day1	0	0	0	0	0	8
#1 day2	0	0	0	0	0	1
#2 day2	0	0	0	0	0	35
#3 day2	0	0	0	0	0	21
#1 day3	0	0	0	0	0	5
#2 day3	0	0	0	0	0	7
#3 day3	0	0	0	0	0	29
	R♂	R♀	WT♂	WT♀	Total	Eggs
total	0	0	0	0	0	162
Progeny of D/+ males with one copy of Cas9 (from crosses between D/D males and Cas9 homozygote females) and D/D females																		Totals for all flies pooled								p-value	Comparison
Vial #	R♂	R♀	WT♂	WT♀	Total	Eggs												Rate	SEM							N/A	Drive inheritance compared to Mendelian expectation
#1	0	0	0	0	0													N/A	N/A	Drive Inheritance
#2	0	0	0	0	0													0	0	Egg Viability
#3	0	0	0	0	0
#4	0	0	0	0	0													Alternate Analysis (linear regression with binomial model)
#1 day1	0	0	0	0	0	0												Rate	SEM
#2 day1	0	0	0	0	0	0												N/A	N/A	Drive Inheritance
#3 day1	0	0	0	0	0	0												0	0	Egg Viability
#1 day2	0	0	0	0	0	0
#2 day2	0	0	0	0	0	3
#3 day2	0	0	0	0	0	7
#1 day3	0	0	0	0	0	11
#2 day3	0	0	0	0	0	24
#3 day3	0	0	0	0	0	0
	R♂	R♀	WT♂	WT♀	Total	Eggs
total	0	0	0	0	0	45
Progeny of D/+ males with one copy of Cas9 (from crosses between D/D males and Cas9 homozygote females) and Rescue Element homozygous females																		Totals for all flies pooled								p-value	Comparison
Vial #	R♂	R♀	WT♂	WT♀	Total	Eggs												Rate	SEM							N/A	Drive inheritance compared to Mendelian expectation
#1	0	0	0	0	0													N/A	N/A	Drive Inheritance
#2	0	0	0	0	0													0	0	Egg Viability
#3	0	0	0	0	0
#4	0	0	0	0	0													Alternate Analysis (linear regression with binomial model)
#1 day1	0	0	0	0	0	0												Rate	SEM
#2 day1	0	0	0	0	0	9												N/A	N/A	Drive Inheritance
#3 day1	0	0	0	0	0	21												0	0	Egg Viability
#4 day1	0	0	0	0	0	12
#5 day1	0	0	0	0	0	23
#1 day2	0	0	0	0	0	24
#2 day2	0	0	0	0	0	13
#3 day2	0	0	0	0	0	17
#4 day2	0	0	0	0	0	15
#5 day2	0	0	0	0	0	5
#1 day3	0	0	0	0	0	10
#2 day3	0	0	0	0	0	14
#3 day3	0	0	0	0	0	15
#4 day3	0	0	0	0	0	13
#5 day3	0	0	0	0	0	27
	R♂	R♀	WT♂	WT♀	Total	Eggs
total	0	0	0	0	0	218
Progeny of D/+ males with one copy of Cas9 (from crosses between D/D males and Cas9 homozygote females) and TADE Suppression Drive D/D females																		Totals for all flies pooled								p-value	Comparison
Vial #	R♂	R♀	WT♂	WT♀	Total													Rate	SEM							N/A	Drive inheritance compared to Mendelian expectation
#1	0	0	0	0	0													N/A	N/A	Drive Inheritance
#2	0	0	0	0	0
#3	0	0	0	0	0													Alternate Analysis (linear regression with binomial model)
#4	0	0	0	0	0													Rate	SEM
	R♂	R♀	WT♂	WT♀	Total													N/A	N/A	Drive Inheritance
total	0	0	0	0	0
Progeny of D/+ males with one copy of Cas9 (from crosses between D/D males and Cas9 homozygote females) and 2-gRNA TADE modification Drive D/D females																		Totals for all flies pooled								p-value	Comparison
Vial #	R♂	R♀	WT♂	WT♀	Total													Rate	SEM							N/A	Drive inheritance compared to Mendelian expectation
#1	0	0	0	0	0													N/A	N/A	Drive Inheritance
#2	0	0	0	0	0
#3	0	0	0	0	0													Alternate Analysis (linear regression with binomial model)
#4	0	0	0	0	0													Rate	SEM
	R♂	R♀	WT♂	WT♀	Total													N/A	N/A	Drive Inheritance
total	0	0	0	0	0
Progeny of D/+ males with one copy of Cas9 (from crosses between D/D males and Cas9 homozygote females) and homing modification Drive D/D females																		Totals for all flies pooled								p-value	Comparison
Vial #	R♂	R♀	WT♂	WT♀	Total	Eggs												Rate	SEM							N/A	Drive inheritance compared to Mendelian expectation
#1 day1	0	0	0	0	0	0												N/A	N/A	Drive Inheritance
#2 day1	0	0	0	0	0	0												0	0	Egg Viability
#3 day1	0	0	0	0	0	0
#1 day2	0	0	0	0	0	0												Alternate Analysis (linear regression with binomial model)
#2 day2	0	0	0	0	0	17												Rate	SEM
#3 day2	0	0	0	0	0	32												N/A	N/A	Drive Inheritance
#1 day3	0	0	0	0	0	20												0	0	Egg Viability
#2 day3	0	0	0	0	0	10
#3 day3	0	0	0	0	0	8
	R♂	R♀	WT♂	WT♀	Total	Eggs
total	0	0	0	0	0	87

### Sheet: Data Set S4
Data Set S4 Distant-site TARE drive crosses
♀ = female				D = drive allele						Fisher's exact test is used for statistical comparisons, *p<0.05, **p<0.01, ***p<0.001
♂ = male				r1 = resistance allele, preserves target gene function						SEM = standard error of the mean
R = DsRed phenotype (has drive)				r2 = resistance allele, disrupts target gene function
WT = wild type				+ = wild type allele
Progeny of D/+ females with one copy of Cas9 (from crosses between D/D males and Cas9 homozygote females) and +/+ males															Totals for all flies pooled
Vial #	R♂	R♀	WT♂	WT♀	Total										Rate	SEM							p-value	Comparison
#1	0	0	0	0	0										N/A	N/A	Drive Inheritance						N/A	Drive inheritance compared to Mendelian expectation
#2	0	0	0	0	0
#3	0	0	0	0	0										Alternate Analysis (linear regression with binomial model)
#4	0	0	0	0	0										Rate	SEM
#5	0	0	0	0	0										N/A	N/A	Drive Inheritance
#6	0	0	0	0	0
#7	0	0	0	0	0
#8	0	0	0	0	0
#9	0	0	0	0	0
#10	0	0	0	0	0
	R♂	R♀	WT♂	WT♀	Total
total	0	0	0	0	0
Progeny of D/+ males with one copy of Cas9 (from crosses between D/D males and Cas9 homozygote females) and +/+ females															Totals for all flies pooled								p-value	Comparison
Vial #	R♂	R♀	WT♂	WT♀	Total										Rate	SEM							1	Drive inheritance compared to Mendelian expectation
#1	26	20	26	22	94										0.501018	0.0225646	Drive Inheritance
#2	37	41	45	40	163
#3	14	16	9	19	58										Alternate Analysis (linear regression with binomial model)
#4	20	24	19	17	80										Rate	SEM
#5	21	27	24	24	96										0.501	0.0226	Drive Inheritance
	R♂	R♀	WT♂	WT♀	Total
total	118	128	123	122	491
Progeny of D/+ females with one copy of Cas9 (from crosses between D/D males and Cas9 homozygote females) and D/D males															Totals for all flies pooled
Vial #	R♂	R♀	WT♂	WT♀	Total										Rate	SEM							p-value	Comparison
#1	0	0	0	0	0										N/A	N/A	Drive Inheritance						N/A	Drive inheritance compared to Mendelian expectation
#2	0	0	0	0	0
#3	0	0	0	0	0										Alternate Analysis (linear regression with binomial model)
#4	0	0	0	0	0										Rate	SEM
#5	0	0	0	0	0										N/A	N/A	Drive Inheritance
Progeny of D/+ females with one copy of Cas9 (from crosses between D/D males and Cas9 homozygote females) and complete TARE drive homozygote females															Totals for all flies pooled								p-value	Comparison
Vial #	R♂	R♀	WT♂	WT♀	Total										Rate	SEM							1	Drive inheritance compared to Mendelian expectation
#1	30	31	30	39	130		61	69							0.512605	0.0204915	Drive Inheritance
#2	29	38	33	26	126		67	59
#3	26	27	23	25	101		53	48							Alternate Analysis (linear regression with binomial model)
#4	31	28	30	26	115		59	56							Rate	SEM
#5	32	33	36	22	123		65	58							0.513	0.0205	Drive Inheritance
	R♂	R♀	WT♂	WT♀	Total
total	148	157	152	138	595		305	290

### Sheet: Data Set S5
Data Set S5 Distant-site reverse rescue orientation TARE drive crosses
♀ = female				D = drive allele						Fisher's exact test is used for statistical comparisons, *p<0.05, **p<0.01, ***p<0.001
♂ = male				r1 = resistance allele, preserves target gene function						SEM = standard error of the mean
R = DsRed phenotype (has drive)				r2 = resistance allele, disrupts target gene function
WT = wild type				+ = wild type allele
Progeny of D/+ females with one copy of Cas9 (from crosses between D/D males and Cas9 homozygote females) and +/+ males															Totals for all flies pooled
Vial #	R♂	R♀	WT♂	WT♀	Total										Rate	SEM							p-value	Comparison
#1	0	0	0	0	0										0.444444	0.165635	Drive Inheritance						1	Drive inheritance compared to Mendelian expectation
#2	0	0	0	0	0
#3	0	0	0	0	0										Alternate Analysis (linear regression with binomial model)
#4	0	0	0	0	0										Rate	SEM
#5	0	0	0	0	0										0.442	0.181	Drive Inheritance
#6	0	1	1	2	4
#7	0	0	0	1	1
#8	1	2	0	1	4
#9	0	0	0	0	0
#10	0	0	0	0	0
	R♂	R♀	WT♂	WT♀	Total
total	1	3	1	4	9
Progeny of D/+ males with one copy of Cas9 (from crosses between D/D males and Cas9 homozygote females) and +/+ females															Totals for all flies pooled								p-value	Comparison
Vial #	R♂	R♀	WT♂	WT♀	Total										Rate	SEM							1	Drive inheritance compared to Mendelian expectation
#1	9	10	5	13	37										0.503817	0.0308892	Drive Inheritance
#2	2	7	4	9	22
#3	17	17	15	21	70										Alternate Analysis (linear regression with binomial model)
#4	11	18	14	11	54										Rate	SEM
#5	16	25	18	20	79										0.504	0.0309	Drive Inheritance
	R♂	R♀	WT♂	WT♀	Total
total	55	77	56	74	262
